# Competitive multiplication rate variation of *Plasmodium falciparum* isolates is determined by differences in intrinsic potential

**DOI:** 10.64898/2026.08.04.742750

**Authors:** Lindsay B. Stewart, James Philpott, Gordon A. Awandare, David J. Conway

## Abstract

Malaria parasite virulence will be impacted by naturally occurring variation in multiplication rates. Clinical isolates of *Plasmodium falciparum* exhibit a range of multiplication rates under exponential growth conditions in culture, but it needs to be discovered if relative multiplication rates under competitive conditions are principally defined by this underlying multiplication rate potential. Relative multiplication rates of *P. falciparum* lines were investigated in 14-day competition assays against a standard competitor clone HB3, with other long-term laboratory-adapted clones showing similar or higher mean per-48-hour rates ranging from 0.98 to 1.51 relative to HB3. In contrast, thirteen Ghanaian clinical isolates cultured for close to two months prior to assay had lower rates, ranging from 0.46 to 0.76 relative to HB3. Analysing the single-genotype clinical isolates and laboratory-adapted clones, there was a highly significant correlation between the competitive rates and previously determined exponential rates (Spearman’s rho = 0.95, P = 0.0003), which accounted for most of the observed variance (Pearson’s *r*^2^ = 0.77, P = 0.004). Testing the effect of alternative nutritional supplementation with human serum or Albumax showed a majority of parasites had consistent competitive rates under either condition, indicating that intrinsic differences determine most variation among parasites.
