## Supplementary Dataset for "Competitive multiplication rate variation of *Plasmodium falciparum* isolates is determined by differences in intrinsic potential"

### Sheet: Laboratory Clones
Dd2 Assay 1
Days	Dd2 copy number with MSP1_Dd2			HB3 copy number with MSP1_HB3			Total copy number			Dd2			HB3			Generation	Dd2_Rep1	Dd2_Rep2	Dd2_Rep3
0	134900	153100	153200	0	23990	17370	134900	177090	170570		0.864532	0.898165		0.135468	0.101835	0		1.85345	2.177
2	1271000	1730000	1208000	104800	181700	212100	1375800	1911700	1420100	0.923826	0.904954	0.850644	0.0761739	0.0950463	0.149356	1	2.49551	2.25352	1.73966
4	9726000	7007000	17160000	566100	1629000	872000	10292100	8636000	18032000	0.944997	0.811371	0.951642	0.0550034	0.188629	0.0483585	2	2.84379		2.97955
7	33490000	25390000	27900000	1172000	2287000	2425000	34662000	27677000	30325000	0.966188	0.917368	0.920033	0.0338122	0.0826318	0.079967	3.5	3.35254	2.40711	2.4428
9	0	1176000	1559000	957.5	67890	49590	957.5	1243890	1608590		0.945421	0.969172		0.0545788	0.0308282	4.5		2.85199	3.44801
11	957.5	67890	49590	62430	86220	81460	63387.5	154110	131050		0.440529	0.378405		0.559471	0.621595	5.5
14	5919000	4950000	5171000	77010	44890	11570	5996010	4994890	5182570	0.987156	0.991013	0.997768	0.0128435	0.00898718	0.00223248	7	4.34199	4.70293	6.10241
																slope	0.3056	0.3646	0.5481
																RR	1.35744	1.43994	1.72996
																R2	1	0.84	0.8
																Mean	1.50911
																SD	0.159755
Dd2 Assay 2
Days	Dd2 copy number with MSP1_Dd2			HB3 copy number with MSP1_HB3			Total copy number			Dd2			HB3			Generation	Dd2_Rep1	Dd2_Rep2	Dd2_Rep3
0	4589	1513	4446	545	178.6	480.6	5134	1691.6	4926.6	0.893845	0.894419	0.902448	0.106155	0.105581	0.0975521	0	2.13063	2.1367	2.22472
2	25950	18140	17280	1282	1810	999	27232	19950	18279	0.952923	0.909273	0.945347	0.047077	0.0907268	0.0546529	1	3.00775	2.30479	2.85055
4	111500	121400	102800	6874	5117	4192	118374	126517	106992	0.94193	0.959555	0.96082	0.0580702	0.0404452	0.0391805	2	2.78628	3.16652	3.19961
8	145500	72520	83410	4380	3282	1355	149880	75802	84765	0.970777	0.956703	0.984015	0.0292234	0.043297	0.0159854	4	3.50313	3.09541	4.11997
11	109100	138900	57150	765.2	2086	711.3	109865	140986	57861.3	0.993035	0.985204	0.987707	0.0069649	0.0147958	0.0122932	5.5	4.95988	4.19851	4.38634
14	91370	126100	61100	677.2	1646	583.8	92047.2	127746	61683.8	0.992643	0.987115	0.990536	0.0073571	0.0128849	0.0094644	7	4.90471	4.33873	4.65071
																slope	0.4069	0.3241	0.3459
																RR	1.50215	1.38279	1.41326
																R2	0.909	0.9139	0.959
																Mean	1.43273
																SD	0.0506397
Dd2 Assay 3
Days	Dd2 copy number with MSP1_Dd2			HB3 copy number with MSP1_HB3			Total copy number			Dd2			HB3			Generation	Dd2_Rep1	Dd2_Rep2	Dd2_Rep3
0	5272	5546	5698	1613	1614	1593	6885	7160	7291	0.765723	0.774581	0.781511	0.234277	0.225419	0.218489	0	1.18431	1.23436	1.2745
4	623200	581600	649200	48850	55780	45850	672050	637380	695050	0.927312	0.912485	0.934034	0.072688	0.0875145	0.0659665	2	2.54611	2.34437	2.65037
7	738400	576600	692300	27060	19810	19700	765460	596410	712000	0.964649	0.966785	0.972331	0.0353513	0.0332154	0.0276685	3.5	3.30643	3.37096	3.5594
11	497400	589800	970400	19270	19500	18160	516670	609300	988560	0.962703	0.967996	0.98163	0.0372965	0.0320039	0.0183702	5.5	3.25085	3.40937	3.97849
14	896300	1261000	718900	11170	10630	6588	907470	1271630	725488	0.987691	0.991641	0.990919	0.0123089	0.00835935	0.00908078	7	4.38504	4.77598	4.69247
																slope	0.4045	0.462	0.4667
																RR	1.49855	1.58725	1.59472
																R2	0.904	0.9358	0.9599
																Mean	1.56017
																SD	0.0436792
D10 Assay 1
Days	D10 copy number with MSP1_Dd2			HB3 copy number with MSP1_HB3			Total copy number			D10			HB3			Generation	D10_Rep1	D10_Rep2	D10_Rep3
0	5108	4172	3232	929.2	626.3	528.8	6037.2	4798.3	3760.8	0.846088	0.869475	0.859392	0.153912	0.130525	0.140608	0	1.70424	1.89632	1.81025
2	18050	26530	26530	1599	2929	2227	19649	29459	28757	0.918622	0.900574	0.922558	0.0813782	0.0994263	0.077442	1	2.42377	2.20362	2.47762
4	210700	228500	92580	13820	13940	7514	224520	242440	100094	0.938446	0.942501	0.924931	0.0615535	0.0574988	0.0750694	2	2.72432	2.79677	2.51131
8	232000	264100	200900	9574	21680	4210	241574	285780	205110	0.960368	0.924137	0.979474	0.0396317	0.0758626	0.0205256	4	3.18769	2.49994
11	174100	192800	131500	1981	5524	4645	176081	198324	136145	0.988749	0.972147	0.965882	0.0112505	0.0278534	0.034118	5.5	4.47603	3.55255	3.34322
14	91470	108300	124900	1161	3044	4540	92631	111344	129440	0.987466	0.972661	0.964926	0.0125336	0.0273387	0.0350742	7	4.36673	3.57173	3.31459
																slope	0.3916	0.2344	0.273
																RR	1.47935	1.26415	1.3139
																R2	0.9363	0.8405	0.894
																Mean	1.35247
																SD	0.0919883
D10 Assay 2
Days	D10 copy number with MSP1_Dd2			HB3 copy number with MSP1_HB3			Total copy number			D10			HB3			Generation	D10_Rep1	D10_Rep2	D10_Rep3
0	19320	17540	16490	2835	2863	2834	22155	20403	19324	0.872038	0.859677	0.853343	0.127962	0.140323	0.146657	0	1.9191	1.81261	1.76106
4	1017000	917400	1248000	178500	132500	170000	1195500	1049900	1418000	0.85069	0.873798	0.880113	0.14931	0.126202	0.119887	2	1.74002	1.93496	1.9935
7	1774000	1087000	1188000	57690	42890	50120	1831690	1129890	1238120	0.968504	0.962041	0.959519	0.0314955	0.0379594	0.0404807	3.5	3.42591	3.23254	3.16561
11	1800000	1399000	1660000	63680	31510	46990	1863680	1430510	1706990	0.965831	0.977973	0.972472	0.034169	0.0220271	0.027528	5.5	3.34167	3.79321	3.56464
14	1339000	1776000	1387000	18230	25070	19180	1357230	1801070	1406180	0.986568	0.98608	0.98636	0.0134318	0.0139195	0.0136398	7	4.29661	4.26045	4.28103
																slope	0.3558	0.3827	0.374
																RR	1.42732	1.46624	1.45354
																R2	0.8233	0.9335	0.9492
																Mean	1.44903
																SD	0.0162036
3D7 Assay 1
Days	3D7 copy number with MSP1_Dd2			HB3 copy number with MSP1_HB3			Total copy number			3D7			HB3			Generation	3D7_Rep1	3D7_Rep2	3D7_Rep3
0	16480	10660	8981	703.4	618.3	317.9	17183.4	11278.3	9298.9	0.959065	0.945178	0.965813	0.0409349	0.0548221	0.0341868	0	3.15398	2.84728	3.34113
2	34220	31650	25640	1680	1680	1925	35900	33330	27565	0.953203	0.949595	0.930165	0.0467967	0.050405	0.0698349	1	3.01402	2.93594	2.58923
4	200600	147400	150800	11760	10750	8023	212360	158150	158823	0.944622	0.932027	0.949485	0.0553777	0.0679734	0.0505154	2	2.83661	2.61824	2.93364
8	97360	76070	74810	5483	6464	5264	102843	82534	80074	0.946686	0.921681	0.934261	0.0533143	0.0783192	0.0657392	4	2.87676	2.46541	2.65406
11	95420	91360	64580	2749	7984	3079	98169	99344	67659	0.971997	0.919633	0.954492	0.0280027	0.0803672	0.0455076	5.5	3.54705	2.43737	3.0433
14	285400	51060	70250	18610	3839	4563	304010	54899	74813	0.938785	0.930072	0.939008	0.0612151	0.0699284	0.0609921	7	2.73019	2.58779	2.73408
																slope	-0.0055	-0.0568	-0.0342
																RR	0.994515	0.944783	0.966378
																R2	0.0025	0.58	0.108
																Mean	0.968559
																SD	0.0203615
3D7 Assay 2
Days	3D7 copy number with MSP1_Dd2			HB3 copy number with MSP1_HB3			Total copy number			3D7			HB3			Generation	3D7_Rep1	3D7_Rep2	3D7_Rep3
0	9520	9625	9098	2344	1330	791.8	11864	10955	9889.8	0.802428	0.878594	0.919938	0.197572	0.121406	0.0800623	0	1.40154	1.97918	2.4415
4	216400	328000	273200	75450	63540	73820	291850	391540	347020	0.741477	0.837718	0.787275	0.258523	0.162282	0.212725	2	1.05366	1.64134
7	386500	507400	648800	34240	44720	83510	420740	552120	732310	0.91862	0.919003	0.885964	0.0813804	0.0809969	0.114036	3.5		2.42888	2.05016
11	263200	412800	297200	105200	28760	46050	368400	441560	343250	0.714441	0.934867	0.865841	0.285559	0.0651327	0.134159	5.5	0.917051	2.66398	1.86468
14	273000	443500	529100	175300	42420	66440	448300	485920	595540	0.608967	0.912702	0.888437	0.391033	0.0872983	0.111563	7	0.442973	2.34708	2.07488
																slope	-0.1166	0.0993	-0.0643
																RR	0.889941	1.1044	0.937724
																R2	0.8826	0.4658	0.6511
																Mean	0.977354
																SD	0.0919269

### Sheet: Single Clone Clinical
271
Days	271 copy number with MSP1_Dd2			HB3 copy number with MSP1_HB3			Total copy number			271			HB3			Generation	271_Rep1	271_Rep2	271_Rep3
0	715.3	710.5	833.6	353.5	381.8	339.7	1068.8	1092.3	1173.3	0.669255	0.650462	0.710475	0.330745	0.349538	0.289525	0	0.704819	0.621072	0.897691
2	3829	3543	4876	1259	1191	1294	5088	4734	6170	0.752555	0.748416	0.790276	0.247445	0.251584	0.209724	1	1.11229	1.09018	1.32659
4	10180	16240	16220	4117	6489	6540	14297	22729	22760	0.712037	0.714506	0.712654	0.287963	0.285494	0.287346	2	0.9053	0.917369	0.908308
8	11130	14560	16060	29120	44260	46510	40250	58820	62570	0.276522	0.247535	0.256673	0.723478	0.752465	0.743327	4	-0.961781	-1.1118	-1.06334
11	4192	7677	7551	10690	38930	21500	14882	46607	29051	0.281683	0.164718	0.259922	0.718317	0.835282	0.740078	5.5	-0.936131	-1.62354	-1.04637
14	1370	695.2	905.7	31380	22960	29100	32750	23655.2	30005.7	0.0418321	0.0293889	0.0301843	0.958168	0.970611	0.969816	7	-3.13136	-3.49731	-3.46979
																slope	-0.5558	-0.6297	-0.6292
																RR	0.573613	0.532752	0.533018
																R2	0.8582	0.894	0.8763
																Mean	0.546461
																SD	0.0191998
272
Days	272 copy number with MSP1_Dd2			HB3 copy number with MSP1_HB3			Total copy number			272			HB3			Generation	272_Rep1	272_Rep2	272_Rep3
0	1559	4290	4424	53.17	85.24	115.1	1612.17	4375.24	4539.1	0.96702	0.980518	0.974643	0.0329804	0.0194824	0.0253574	0	3.37831	3.91857	3.649
2	2803	3051	4020	1294	2339	1626	4097	5390	5646	0.684159	0.566048	0.712009	0.315841	0.433952	0.287991	1	0.772952	0.265746	0.905159
4	5279	10230	18010	11920	27780	43060	17199	38010	61070	0.306936	0.26914	0.294907	0.693064	0.73086	0.705093	2	-0.814481	-0.998992	-0.871667
7	9746	7090	16150	45030	114300	77200	54776	121390	93350	0.177925	0.0584068	0.173005	0.822075	0.941593	0.826995	3.5	-1.53047	-2.78014	-1.56448
9	547.5	663	853.8	4190	12150	9555	4737.5	12813	10408.8	0.115567	0.0517443	0.0820267	0.884433	0.948256	0.917973	4.5	-2.03509	-2.90831	-2.41512
11	4190	12150	9555	97430	103100	64240	101620	115250	73795	0.041232	0.105423	0.12948	0.958768	0.894577	0.87052	5.5	-3.14643	-2.13837	-1.90556
14	3432	2841	1974	31190	90700	6822	34622	93541	8796	0.0991277	0.0303717	0.22442	0.900872	0.969628	0.77558	7	-2.20695	-3.4634	-1.24009
																slope	-0.7762	-0.8808	-0.6547
																RR	0.460151	0.414451	0.519598
																R2	0.7738	0.7381	0.6089
																Mean	0.464733
																SD	0.0430481
280
Days	280 copy number with MSP1_Dd2			HB3 copy number with MSP1_HB3			Total copy number			280			HB3			Generation	280_Rep1	280_Rep2	280_Rep3
0	169.5	438.2	541.9	15.22	26.5	28.02	184.72	464.7	569.92	0.917605	0.942974	0.950835	0.082395	0.057026	0.0491648	0	2.41024	2.80553	2.96216
2	2062	1440	2982	253	221.4	323.4	2315	1661.4	3305.4	0.890713	0.866739	0.90216	0.109287	0.133261	0.0978399	1	2.09804	1.87243	2.22146
4	9411	14050	19650	1041	3490	4058	10452	17540	23708	0.900402	0.801026	0.828834	0.0995982	0.198974	0.171166	2	2.2017	1.39272	1.57739
7	11160	16370	25230	765	5940	5845	11925	22310	31075	0.935849	0.733752	0.811907	0.0641509	0.266248	0.188093	3.5		1.01374	1.46245
9	727.5	1818	947.1	10.56	1060	221.7	738.06	2878	1168.8	0.985692	0.631689	0.810318	0.0143078	0.368311	0.189682	4.5		0.539468	1.45208
11	5999	5989	5029	1141	3599	5687	7140	9588	10716	0.840196	0.624635	0.469298	0.159804	0.375365	0.530702	5.5	1.65969	0.509268	-0.122962
14	1698	4036	590	6153	5189	1250	7851	9225	1840	0.216278	0.437507	0.320652	0.783722	0.562493	0.679348	7	-1.28749	-0.251287	-0.750776
																slope	-0.4237	-0.3905	-0.4874
																RR	0.65462	0.676718	0.614221
																R2	0.6884	0.9492	0.9033
																Mean	0.64852
																SD	0.0258764
292
Days	292 copy number with MSP1_Dd2			HB3 copy number with MSP1_HB3			Total copy number			292			HB3			Generation	292_Rep1	292_Rep2	292_Rep3
0	66.93	1404	722.1	5.126	31.26	17.94	72.056	1435.26	740.04	0.928861	0.97822	0.975758	0.0711391	0.02178	0.0242419	0	2.56932	3.80474	3.69513
2	3264	4652	4640	222.8	533.6	386.3	3486.8	5185.6	5026.3	0.936102	0.8971	0.923144	0.0638981	0.1029	0.0768557	1	2.68443	2.16541	2.48586
4	33750	31930	39430	4049	3505	3547	37799	35435	42977	0.892881	0.901086	0.917467	0.107119	0.0989135	0.0825325	2	2.12051	2.20936	2.40842
7	46270	41710	72470	4761	8673	8491	51031	50383	80961	0.906704	0.827859	0.895122	0.0932962	0.172141	0.104878	3.5	2.27404	1.57053	2.14417
9	4798	2613	4953	411.8	458.1	296.5	5209.8	3071.1	5249.5	0.920957	0.850835	0.943518	0.0790433	0.149165	0.0564816	4.5	2.45542	1.74117	2.8157
11	20140	14810	14270	3944	3624	1554	24084	18434	15824	0.83624	0.803407	0.901795	0.16376	0.196593	0.0982053	5.5	1.63051	1.40772	2.21733
14	8342	23050	2742	5425	8814	1079	13767	31864	3821	0.605942	0.723387	0.717613	0.394058	0.276613	0.282387	7	0.430285	0.961324	0.932653
																slope	-0.2546	-0.3208	-0.2605
																RR	0.775227	0.725568	0.770666
																R2	0.6657	0.778	0.6251
																Mean	0.757154
																SD	0.0224117
293
Days	293 copy number with MSP1_Dd2			HB3 copy number with MSP1_HB3			Total copy number			293			HB3			Generation	293_Rep1	293_Rep2	293_Rep3
0	1642	3458	2881	98.11	120.4	106.4	1740.11	3578.4	2987.4	0.943619	0.966354	0.964384	0.0563815	0.0336463	0.0356163	0	2.81758	3.35763	3.29869
2	7115	8953	10930	892.2	1693	2184	8007.2	10646	13114	0.888575	0.840973	0.83346	0.111425	0.159027	0.16654	1	2.07627	1.66549	1.61035
4	48420	34550	43630	12830	17570	19400	61250	52120	63030	0.790531	0.662893	0.69221	0.209469	0.337107	0.30779	2	1.32813	0.676215	0.810472
7	92110	234200	61680	12320	48620	15380	104430	282820	77060	0.882026	0.828089	0.800415	0.117974	0.171911	0.199585	3.5	2.01176	1.57214	1.38889
9	7057	9140	9919	1841	5474	3737	8898	14614	13656	0.7931	0.625428	0.726347	0.2069	0.374572	0.273653	4.5	1.34371	0.512651	0.976169
11	52480	30510	25800	19220	29670	22920	71700	60180	48720	0.731939	0.506979	0.529557	0.268061	0.493021	0.470443	5.5	1.00448	0.0279181	0.118365
14	4555	0	0	8790	1897	6483	13345	1897	6483	0.341326	0	0	0.658674	1	1	7	-0.657389
																slope	-0.385	-0.4694	-0.4211
																RR	0.680451	0.625377	0.656324
																R2	0.7754	0.6974	0.6826
																Mean	0.654051
																SD	0.022541

### Sheet: Mixed Clone Clinical
273
Days	273 copy number with MSP1_Dd2			HB3 copy number with MSP1_HB3			Total copy number			273			HB3			Generation	273_Rep1	273_Rep2	273_Rep3
0	7694	20320	20210	1891	1488	2688	9585	21808	22898	0.802713	0.931768	0.88261	0.197287	0.0682318	0.11739	0	1.40334	2.61417	2.01738
4	239200	251200	220800	77810	23870	149600	317010	275070	370400	0.75455	0.913222		0.24545	0.0867779		2	1.12303	2.35363
7	232400	195600	169100	148700	57900	42860	381100	253500	211960	0.609814	0.771598	0.797792	0.390186	0.228402	0.202208	3.5	0.446529	1.21735	1.37255
11	56070	391700	336900	182600	174100	252200	238670	565800	589100		0.692294	0.571889		0.307706	0.428111	5.5		0.810866	0.289564
14	184000	313900	312900	211200	153400	446100	395200	467300	759000	0.465587	0.671731	0.412253	0.534413	0.328269	0.587747	7	-0.13787	0.716026	-0.354659
																slope	-0.2297	-0.3037	-0.3413
																RR	0.794772	0.738082	0.710846
																R2	0.9599	0.9045	0.9422
																Mean	0.7479
																SD	0.034959
274
Days	274 copy number with MSP1_Dd2			HB3 copy number with MSP1_HB3			Total copy number			274			HB3			Generation	274_Rep1	274_Rep2	274_Rep3
0	1940	1227	995.9	252.9	219.8	227.8	2192.9	1446.8	1223.7	0.884673	0.848079	0.813843	0.115327	0.151921	0.186157	0	2.03745	1.71961	1.47518
2	8452	6330	6558	1007	1150	940	9459	7480	7498	0.893541	0.846257	0.874633	0.106459	0.153743	0.125367	1	2.12743	1.70554	1.94256
4	26230	10820	22850	3659	2446	3934	29889	13266	26784	0.87758	0.815619	0.853121	0.12242	0.184381	0.146879	2	1.96971	1.48694	1.75929
8	62390	30450	14410	29100	28740	9209	91490	59190	23619	0.681932	0.514445	0.610102	0.318068	0.485555	0.389898	4	0.762667	0.0577961	0.447741
11	28820	9981	6608	23670	13840	14890	52490	23821	21498	0.549057	0.419	0.307377	0.450943	0.581	0.692623	5.5	0.196861	-0.32688	-0.812409
14	11000	5085	2296	36020	18260	37490	47020	23345	39786	0.233943	0.21782	0.0577087	0.766057	0.78218	0.942291	7	-1.18618	-1.27842	-2.79291
																slope	-0.4693	-0.4548	-0.6327
																RR	0.62544	0.634575	0.531156
																R2	0.9262	0.9613	0.8669
																Mean	0.597057
																SD	0.0467481
276
Days	276 copy number with MSP1_Dd2			HB3 copy number with MSP1_HB3			Total copy number			276			HB3			Generation	276_Rep1	276_Rep2	276_Rep3
0	8681	7102	6840	488.5	561.5	628.7	9169.5	7663.5	7468.7	0.946726	0.926731	0.915822	0.0532744	0.0732694	0.084178	0	2.87755	2.53752	2.38689
2	26270	10930	20630	734.6	260.2	1737	27004.6	11190.2	22367	0.972797	0.976748	0.922341	0.0272028	0.0232525	0.0776591	1	3.57686	3.73782	2.47459
4	134900	58200	205200	10540	4947	15080	145440	63147	220280	0.92753	0.921659	0.931542	0.0724697	0.078341	0.0684583	2	2.54936	2.4651	2.61062
8	87310	37030	155200	9823	17000	46680	97133	54030	201880	0.898871	0.68536	0.768774	0.101129	0.31464	0.231226	4	2.18474	0.778515	1.2014
11	84690	27350	30010	19840	24750	21000	104530	52100	51010	0.810198	0.524952	0.588316	0.189802	0.475048	0.411684	5.5	1.4513	0.099891	0.357008
14	55520	8182	11280	58790	25190	20670	114310	33372	31950	0.485697	0.245176	0.353052	0.514303	0.754824	0.646948	7	-0.0572285	-1.12451	-0.605652
																slope	-0.4311	-0.6277	-0.4652
																RR	0.649794	0.533818	0.628009
																R2	0.8493	0.8891	0.9128
																Mean	0.603874
																SD	0.0503289
282
Days	282 copy number with MSP1_Dd2			HB3 copy number with MSP1_HB3			Total copy number			282			HB3			Generation	282_Rep1	282_Rep2	282_Rep3
0	10810	10080	7401	3251	3373	3021	14061	13453	10422	0.768793	0.749275	0.710132	0.231207	0.250725	0.289868	0	1.20151	1.09475	0.896027
4	51950	45180	47640	150300	116900	123900	202250	162080	171540	0.25686	0.278751	0.277719	0.74314	0.721249	0.722281	2	-1.06235	-0.950664	-0.955802
7	85700	51570	63480	165500	94660	119500	251200	146230	182980	0.341162	0.352664	0.346923	0.658838	0.647336	0.653077	3.5	-0.658118	-0.607351	-0.632591
11	49370	22600	48110	338200	111400	281300	387570	134000	329410	0.127383	0.168657	0.146049	0.872617	0.831343	0.853951	5.5	-1.92429	-1.59518	-1.76593
14	50160	20890	27240	571900	146200	391400	622060	167090	418640	0.0806353	0.125022	0.0650678	0.919365	0.874978	0.934932	7	-2.43375	-1.9457	-2.66504
																slope	-0.472	-0.3911	-0.4576
																RR	0.623754	0.676313	0.632801
																R2	0.8582	0.8391	0.9071
																Mean	0.644289
																SD	0.0229434
284
Days	284 copy number with MSP1_Dd2			HB3 copy number with MSP1_HB3			Total copy number			284			HB3			Generation	284_Rep1	284_Rep2	282_Rep3
0	26500	23770		2788	2754		29288	26524		0.904807	0.89617		0.0951926	0.10383		0	2.25182	2.15537
4	105400	122200		64340	89250		169740	211450		0.62095	0.577914		0.37905	0.422086		2	0.493581	0.314218
7	82590	80090		42740	57290		125330	137380		0.65898	0.582982		0.34102	0.417018		3.5	0.658753	0.335025
11	108700	50950		232500	128500		341200	179450		0.318581	0.283923		0.681419	0.716077		5.5	-0.760298	-0.925084
14	141000	27110		435100	55070		576100	82180		0.244749	0.329886		0.755251	0.670114		7	-1.12682	-0.708702
																slope	-0.4638	-0.406
																RR	0.628889	0.66631
																R2	0.8582	0.894
																Mean	0.6476
																SD	0.0187104
285
Days	285 copy number with MSP1_Dd2			HB3 copy number with MSP1_HB3			Total copy number			285			HB3			Generation	285_Rep1	285_Rep2	285_Rep3
0	22210	23870	9123	3186	2067	1066	25396	25937	10189	0.874547	0.920307	0.895377	0.125453	0.0796931	0.104623	0	1.94178	2.44652	2.14689
4	180300	173800	183200	82760		101100	263060	173800	284300	0.685395		0.64439	0.314605		0.35561	2	0.778677		0.594468
7	168500	136400	146600	129100	82390	54660	297600	218790	201260	0.566196	0.623429	0.728411	0.433804	0.376571	0.271589	3.5	0.266348	0.504128	0.986576
11	157900	154800	326600	285100	103600	324100	443000	258400	650700	0.356433	0.599071	0.501921	0.643567	0.400929	0.498079	5.5	-0.590878	0.401597	0.00768407
14	93140	117100	152600	238700	83600	341600	331840	200700	494200	0.280677	0.583458	0.308782	0.719323	0.416542	0.691218	7	-0.941104	0.336985	-0.80582
																slope	-0.4099	-0.3064	-0.3747
																RR	0.663717	0.736092	0.687495
																R2	0.981	0.8294	0.8854
																Mean	0.695768
																SD	0.0301206
291
Days	291 copy number with MSP1_Dd2			HB3 copy number with MSP1_HB3			Total copy number			291			HB3			Generation	291_Rep1	291_Rep2	291_Rep3
0	3465	5135	3696	971.3	1031	548.4	4436.3	6166	4244.4	0.781056	0.832793	0.870794	0.218944	0.167207	0.129206	0		1.60555	1.908
2	22870	14790	14110	4100	4174	3589	26970	18964	17699	0.847979	0.779899	0.79722	0.152021	0.220101	0.20278	1	1.71884	1.26508	1.36901
4	177000	61810	47580	26840	16430	12400	203840	78240	59980	0.868328	0.790005	0.793264	0.131672	0.209995	0.206736	2	1.88626	1.32496	1.34472
8	180200	108400	90830	66020	64620	56220	246220	173020	147050	0.731866	0.626517	0.617681	0.268134	0.373483	0.382319	4	1.00411	0.517304	0.479717
11	83010	36940	50680	42810	47660	44060	125820	84600	94740	0.659752	0.436643	0.534938	0.340248	0.563357	0.465062	5.5	0.662189	-0.254797	0.139979
14	50890	24470	7787	69160	117100	29230	120050	141570	37017	0.423907	0.172847	0.210363	0.576093	0.827153	0.789637	7	-0.306756	-1.56558	-1.32274
																slope	-0.3778	-0.4278	-0.4135
																RR	0.685368	0.651942	0.661332
																R2	0.91	0.9218	0.9323
																Mean	0.666214
																SD	0.0140759
294
Days	294 copy number with MSP1_Dd2			HB3 copy number with MSP1_HB3			Total copy number			294			HB3			Generation	294_Rep1	294_Rep2	294_Rep3
0	15650	11130	11380	1437	1591	1252	17087	12721	12632	0.915901	0.874931	0.900887	0.084099	0.125069	0.0991134	0	2.38791	1.94528	2.20712
2	46740	38580	21280	4025	3009	1481	50765	41589	22761	0.920713	0.927649	0.934933	0.0792869	0.0723509	0.0650674	1	2.45208	2.55113	2.66505
4	163500	194500	93640	10480	11430	11040	173980	205930	104680	0.939763	0.944496	0.894536	0.0602368	0.0555043	0.105464	2	2.74734	2.83419	2.13793
8	137600	157400	57730	35930	49640	30910	173530	207040	88640	0.792946	0.76024	0.651286	0.207054	0.23976	0.348714	4	1.34278	1.15399	0.624697
11	79560	104000	23340	28650	73120	23410	108210	177120	46750	0.735237	0.587173	0.499251	0.264763	0.412827	0.500749	5.5	1.02136	0.352289	-0.00299465
14	51610	9613	10450	70540	29220	40300	122150	38833	50750	0.422513	0.247547	0.205911	0.577487	0.752453	0.794089	7	-0.312464	-1.11174	-1.34975
																slope	-0.3954	-0.4913	-0.5544
																RR	0.673411	0.61183	0.574417
																R2	0.8575	0.8039	0.9304
																Mean	0.619886
																SD	0.0408135

### Sheet: Conditions Albumax
Dd2_Albumax
Days	Dd2 copy number with MSP1_Dd2			HB3 copy number with MSP1_HB3			Total copy number			Dd2			HB3			Generation	Dd2(A)_Rep1	Dd2(A)_Rep2	Dd2(A)_Rep3
0	4529	5858	2545	488.6	489.9	63.96	5017.6	6347.9	2608.96	0.902623	0.922825	0.975484	0.0973772	0.0771751	0.0245155	0	2.22671	2.48136
4	253500	579800	794700	16020	46690	41010	269520	626490	835710	0.940561	0.925474	0.950928	0.059439	0.0745263	0.049072	2	2.76153	2.51915
7	132700	59640	188300	3356	1727	807.2	136056	61367	189107	0.975334	0.971858	0.995732	0.0246663	0.0281422	0.00426848	3.5	3.67734	3.54194
11	253600	218200	38680	728.9	2300	1198	254329	220500	39878	0.997134	0.989569	0.969958	0.00286597	0.0104308	0.0300416	5.5	5.85198	4.5525
14	236100	73060	98140	1259	649.8	382.9	237359	73709.8	98522.9	0.994696	0.991184	0.996114	0.0053042	0.00881565	0.00388641	7	5.23394	4.72237
																slope	0.5248	0.3709
																RR	1.69012	1.44904
																R2	0.87	0.92
																Mean	1.56958
																SD	0.120541
Days	3D7 copy number with MSP1_Dd2			HB3 copy number with MSP1_HB3			Total copy number			3D7			HB3			Generation	3D7(A)_Rep1	3D7(A)_Rep2	3D7(A)_Rep3
0	9217	9644	7080	463.4	576.1	397.4	9680.4	10220.1	7477.4	0.95213	0.943631	0.946853	0.0478699	0.0563693	0.0531468	0	2.99021	2.81781
4	437300	414500	484200	36040	34710	29560	473340	449210	513760	0.92386	0.922731	0.942463	0.0761398	0.077269	0.0575366	2	2.49599	2.48005
7	265.4		253300	278.2		9661	543.6	0	262961	0.488227		0.963261	0.511773		0.0367393	3.5
11	94910	79650	12720	4143	10300	538.8	99053	89950	13258.8	0.958174	0.885492	0.959363	0.0418261	0.114508	0.0406372	5.5	3.13151	2.0455
14	60560	28990		2540	3802	3829	63100	32792	3829	0.959746	0.884057		0.0402536	0.115943		7	3.17147	2.03142
																slope	0.0547	-0.1158
																RR	1.05622	0.890653
																R2	0.32	0.96
																Mean	0.973439
																SD	0.0827852
271_E6
Days	271_E6_A_Dd2			271_E6_A_HB3			Total Copy Number			271_E6_A_Dd2			271_E6_A_HB3			Generation	271_E6(A)_Rep1	271_E6(A)_Rep2	271_E6_Rep3
0	5355	7031	3594	338.3	484	284.5	5693.3	7515	3878.5	0.940579	0.935595	0.926647	0.0594207	0.0644045	0.0733531	0	2.76185	2.676	2.53629
4	709500	653900	530200	38780	35200	87000	748280	689100	617200	0.948174	0.948919	0.859041	0.0518255	0.0510811	0.140959	2	2.90666	2.92191	1.80735
7	38280	135100	123000	6695	19200	11190	44975	154300	134190	0.85114	0.875567	0.916611	0.14886	0.124433	0.0833892	3.5	1.74357	1.9511	2.39716
11	83820	138700	286200	13840	17570	19880	97660	156270	306080	0.858284	0.887566	0.93505	0.141716	0.112434	0.0649503	5.5	1.80111	2.06612
14	6562	20320	74450	5987	17910	28810	12549	38230	103260	0.52291	0.53152	0.720996	0.47709	0.46848	0.279004	7	0.091705	0.126246	0.949405
																slope	-0.3594	-0.3306	-0.2055
																RR	0.698095	0.718493	0.81424
																R2	0.7848	0.6973	0.7078
																Mean	0.743609
																SD	0.050633
278_F10_Albumax
Days	278_F10_A_Dd2			278_F10_A_HB3			Total Copy Number			278_F10_A_Dd2			278_F10_A_HB3			Generation	278_F10(A)_Rep1	278_F10(A)_Rep2	278_F10_Rep3
0	7964	5248	8319	238.2	271.4	420.4	8202.2	5519.4	8739.4	0.970959	0.950828	0.951896	0.029041	0.049172	0.048104	0		2.96201	2.98509
4	438200	273200	283100	39700	24300	39100	477900	297500	322200	0.916928	0.918319	0.878647	0.0830718	0.0816807	0.121353	2		2.41973	1.97968
7	55960	38720	94770	17220	11700	14770	73180	50420	109540	0.76469	0.767949	0.865163	0.23531	0.232051	0.134837	3.5		1.19677	1.85885
11	63890	17560	85150	4021	1386	3039	67911	18946	88189	0.94079	0.926845	0.96554	0.0592098	0.0731553	0.0344601	5.5
14	5034	2141	6774	29490	16670	13740	34524	18811	20514	0.145812	0.113816	0.330214	0.854188	0.886184	0.669786	7		-2.05234	-0.70722
																slope		-0.744	-0.5193
																RR		0.475209	0.594937
																R2		0.9566	0.9501
																Mean	0.535073		0
																SD	0.0598638
280_C8_Albumax
Days	280_C8_A_Dd2			280_C8_A__HB3			Total Copy Number			280_C8_A__Dd2			280_C8_A__HB3			Generation	280_C8(A)_Rep1	280_C8_(A)_Rep2	280_C8(A)_Rep3
0	4741	2592	4144	308.5	207.9	346	5049.5	2799.9	4490	0.938905	0.925747	0.92294	0.0610952	0.0742527	0.0770601	0	2.73228	2.52313
4	326200	755400	427500	24240	79080	75250	350440	834480	502750	0.93083	0.905234	0.850323	0.0691702	0.0947656	0.149677	2	2.59951	2.25679
7	16060	94240	62240	506	12720	10090	16566	106960	72330	0.969456	0.881077	0.8605	0.0305445	0.118923	0.1395	3.5		2.00267
11	43880	45810	29710	15120	19940	8344	59000	65750	38054	0.743729	0.69673	0.780733	0.256271	0.30327	0.219267	5.5	1.06544	0.831775
14	12490	11550	18010	3516	9853	5322	16006	21403	23332	0.780332	0.539644	0.771901	0.219668	0.460356	0.228099	7	1.2676	0.158909
																slope	-0.2559	-0.3509
																RR	0.774219	0.704054
																R2	0.9	0.87
																Mean	0.739137
																SD	0.0350826
286_B10_Albumax
Days	286_B10_A_Dd2			A_HB3			Total Copy Number			286_B10_A_Dd2			A_HB3			Generation	286_B10(A)_Rep1	286-B10(A)_Rep2	286_B10_Rep3
0	2200	2907	2333	367.5	339.8	246.1	2567.5	3246.8	2579.1	0.856865	0.895343	0.904579	0.143135	0.104657	0.0954209	0	1.78949	2.14652	2.24917
4	279000	41170	218500	41310	36510	41660	320310	77680	260160	0.871031	0.529995	0.839868	0.128969	0.470005	0.160132	2	1.91011	0.120124	1.65724
7	37550	34530	41920	31160	12650	16750	68710	47180	58670	0.5465	0.731878	0.714505	0.4535	0.268122	0.285495	3.5	0.186538	1.00417	0.917365
11	4441	15030	15440	16970	44360	21550	21411	59390	36990	0.207417	0.253073	0.41741	0.792583	0.746927	0.58259	5.5	-1.34057	-1.08229	-0.333414
14	1214		2404	13300	12810	31470	14514	12810	33874	0.0836434	0	0.0709689	0.916357	1	0.929031	7	-2.39384		-2.5719
																slope	-0.6581	-0.5056	-0.6586
																RR	0.517834	0.603144	0.517575
																R2	0.92	0.74	0.91
																Mean	0.546184
																SD	0.0402763
293_G1_Albumax
Days	293_G1_A_Dd2			A_HB3			Total Copy Number			293_G1_A_Dd2			A_HB3			Generation	293_G1(A)_Rep1	293_G1(A)_Rep2	293_G1_(A)_Rep3
0	8156	13270	10100	1101	734.5	1004	9257	14004.5	11104	0.881063	0.947553	0.909582	0.118937	0.0524474	0.0904179	0	2.00253	2.89407
4	1272000	1150000	836400	123300	73610	102900	1395300	1223610	939300	0.911632	0.939842	0.89045	0.0883681	0.0601581	0.10955	2	2.33373	2.74874
7	93390	93070	74090	13440	9081	712.3	106830	102151	74802.3	0.874193	0.911102	0.990478	0.125807	0.0888978	0.00952243	3.5	1.93855	2.32717
11	80170	69530	55440	31630	9629		111800	79159	55440	0.717084	0.878359	1	0.282916	0.121641	0	5.5	0.930043	1.97698
14	12570	21400	26000	19230	18280	16030	31800	39680	42030	0.395283	0.539315	0.618606	0.604717	0.460685	0.381394	7	-0.425159	0.157583
																slope	-0.3523	-0.3504
																RR	0.703069	0.704406
																R2	0.7519	0.7756
																Mean	0.703738
																SD	0.000668551
296_F2_Albumax
Days	296_F2_A_Dd2			A_HB3			Total Copy Number			296_F2_A_Dd2			A_HB3			Generation	296_F2(A)_Rep1	296_F2(A)_Rep2	296_F2(A)_Rep3
0	2583	2462	3915	270.6	308.2	405.9	2853.6	2770.2	4320.9	0.905172	0.888744	0.906061	0.0948276	0.111256	0.0939388	0	2.25607		2.26646
4	288000	440100	553600	41500	58050	82560	329500	498150	636160	0.874052	0.883469	0.870221	0.125948	0.116531	0.129779	2	1.93727		1.90292
7	43020	26200	94390	5917	6193	5237	48937	32393	99627	0.879089	0.808817	0.947434	0.120911	0.191183	0.0525661	3.5	1.98384		2.89169
11	15770	328	43670	13020	2287	19940	28790	2615	63610	0.54776	0.12543	0.686527	0.45224	0.87457	0.313473	5.5	0.191623		0.783934
14	9488	2486	35520	26420	13300	46630	35908	15786	82150	0.264231	0.157481	0.43238	0.735769	0.842519	0.56762	7	-1.02409		-0.272148
																slope	-0.4735		-0.356
																RR	0.622819		0.700473
																R2	0.8446		0.6138
																Mean	0.661646
																SD	0.038827

### Sheet: Conditions Serum
Dd2_Serum
Days	Dd2 copy number with MSP1_Dd2			HB3 copy number with MSP1_HB3			Total copy number			Dd2			HB3			Generation	Dd2(S)_Rep1	Dd2(S)_Rep2	Dd2(S)_Rep3
0	4747	7911	2889	277.2	613.4	518.8	5024.2	8524.4	3407.8	0.944827	0.928042	0.847761	0.055173	0.0719581	0.152239	0	2.84053	2.55699
4	135900	167600	353400	10750	8288		146650	175888	353400	0.926696	0.952879		0.0733038	0.0471209		2	2.53701	3.00677
7	32500	587	44790	936.5	23.62	615.4	33436.5	610.62	45405.4	0.971992	0.961318	0.986447	0.0280083	0.038682	0.0135535	3.5	3.54685	3.21293
11	4152	3536	2106	145	122.6	114	4297	3658.6	2220	0.966256	0.96649	0.948649	0.0337445	0.0335101	0.0513514	5.5	3.35461	3.36182
14	1078	579.4	226.3	33.87	26.32	15.12	1111.87	605.72	241.42	0.969538	0.956548	0.937371	0.0304622	0.0434524	0.0626294	7	3.46033
																slope	0.114	0.1457
																RR	1.12075	1.15685
																R2	0.5199	0.9382
																Mean	1.1388
																SD	0.0180485
3D7_Serum
Days	3D7 copy number with MSP1_Dd2			HB3 copy number with MSP1_HB3			Total copy number			3D7			HB3			Generation	3D7(S)_Rep1	3D7(S)_Rep2	3D7(S)_Rep3
0	5845	8886	7876	401.4	290	325.3	6246.4	9176	8201.3	0.935739	0.968396	0.960336	0.064261	0.0316042	0.0396644	0	2.67838	3.42235
4	150900	188900		4689	15240		155589	204140	0	0.969863	0.925345		0.0301371	0.0746546		2		2.51729
7	25220	6917	11180	2287		1297	27507	6917	12477	0.916858	1	0.896049	0.0831425	0	0.103951	3.5	2.4004
11	2282	2376	3817	224.2	72.18	670.6	2506.2	2448.18	4487.6	0.910542	0.970517	0.850566	0.0894581	0.0294831	0.149434	5.5	2.32027	3.49401
14	984.9	1255	320.2	133.2	133.3		1118.1	1388.3	320.2	0.880869	0.903983		0.119131	0.0960167		7	2.00069	2.24229
																slope	-0.0884	-0.0775
																RR	0.915395	0.925427
																R2	0.9214	0.1531
																Mean	0.920411
																SD	0.00501619
271_E6_Serum
Days	271_E6_S_Dd2			271_E6_S_HB3			Total Copy Number			271_E6_S_Dd2			271_E6_S_HB3			Generation	271_E6(S)_Rep1	271_E6(S)_Rep2	271_E6_Rep3
0	10300	533.9	7627	733.5	83.23	759.7	11033.5	617.13	8386.7	0.933521	0.865134	0.909416	0.0664794	0.134866	0.0905839	0	2.64207	1.8586	2.30653
4	86710	140600	164900	13660	18380	15700	100370	158980	180600	0.863904	0.884388	0.913068	0.136096	0.115612	0.0869324	2	1.8481	2.03466	2.35168
7	17750	16070	21780	2582	3709	7326	20332	19779	29106	0.873008	0.812478	0.748299	0.126992	0.187522	0.251701	3.5	1.92782	1.46619	1.08956
11	1786	1315	1094	929.1	210.2	1793	2715.1	1525.2	2887	0.657803	0.862182	0.37894	0.342197	0.137818	0.62106	5.5	0.653517		-0.494049
14	228	233.6	424.1	117.8	296.2	311.4	345.8	529.8	735.5	0.659341	0.440921	0.576615	0.340659	0.559079	0.423385	7	0.660357	-0.237425	0.308891
																slope	-0.2988	-0.3233	-0.393
																RR	0.741708	0.723757	0.675029
																R2	0.908	0.8446	0.766
																Mean	0.713498
																SD	0.0281716
278_F10_Serum
Days	278_F10_S_Dd2			278_F10_S_HB3			Total Copy Number			278_F10_S_Dd2			278_F10_S_HB3			Generation	278_F10(S)_Rep1	278_F10(S)_Rep2	278_F10_(S)_Rep3
0		5011	5013	238.2	271.4	420.4	238.2	5282.4	5433.4	0	0.948622	0.922627		0.0513782	0.0773733	0		2.9158	2.47858
4	41640	112800	145400	14280	31550	38150	55920	144350	183550	0.744635	0.781434	0.792155	0.255365	0.218566	0.207845	2		1.27404	1.33796
7	18610	1895	11650	4863	380.7	4150	23473	2275.7	15800	0.792826	0.832711	0.737342	0.207174	0.167289	0.262658	3.5		1.60496	1.0322
11	489.7			1227			1716.7			0.285257			0.714743			5.5
14		196	14.37		478.1	86.74		674.1	101.11		0.290758	0.142122		0.709242	0.857878	7		-0.891705	-1.79777
																slope		-0.5116	-0.5628
																RR		0.599536	0.569612
																R2		0.9158	0.9662
																Mean	0.584574
																SD	0.0149618
280_C8_Serum
Days	280_C8_S_Dd2			280_C8_S__HB3			Total Copy Number			280_C8_S__Dd2			280_C8_S_HB3			Generation	280_C8(S)_Rep1	280_C8(S)_Rep2	280_C8_(S)_Rep3
0	4241	2351	3208	511	411.1	257	4752	2762.1	3465	0.892466	0.851164	0.92583	0.107534	0.148836	0.0741703	0	2.11618	1.74376
4	31490	58040		19940	17520		51430	75560	0	0.612289	0.768131	#DIV/0!	0.387711	0.231869	#DIV/0!	2	0.456942	1.19779
7	6491	196.1	3699	11750	219.1	4069	18241	415.2	7768	0.355847	0.472303	0.476184	0.644153	0.527697	0.523816	3.5	-0.593437	-0.110904
11	307.8	627.1	281.3	1949	611.7		2256.8	1238.8	281.3	0.136388	0.506216	1	0.863612	0.493784	0	5.5	-1.84562	0.0248641
14	102.2	73.4	127.8	184.1	188.7	119.9	286.3	262.1	247.7	0.356968	0.280046	0.515947	0.643032	0.719954	0.484053	7	-0.588547	-0.944235
																slope	-0.4494	-0.3696
																RR	0.638011	0.691011
																R2	0.7087	0.9019
																Mean	0.664511
																SD	0.0264999
286_B10_Serum
Days	286_B10_S_Dd2			S_HB3			Total Copy Number			286_B10_S_Dd2			S_HB3			Generation	286_B10(S)_Rep1	286_B10(S)_Rep2	286_B10_(S)_Rep3
0	3458	2841	3846	28.25	1188	269.7	3486.25	4029	4115.7	0.991897	0.705138	0.93447	0.00810326	0.294862	0.0655296	0	4.80735	0.871885	2.65748
4	26480	44010	41560	2666	20850	17660	29146	64860	59220	0.908529	0.678538	0.70179	0.0914705	0.321462	0.29821	2	2.29581	0.747063	0.855836
7	3006			6573			9579			0.313811			0.686189			3.5	-0.78236
11	368.5	570.9	214.9	18740	24550	6255	19108.5	25120.9	6469.9	0.0192846	0.0227261	0.0332154	0.980715	0.977274	0.966785	5.5	-3.92897	-3.76125	-3.37096
14	68.83	16.8	14.48	2844	544.9	342	2912.83	561.7	356.48	0.0236299	0.0299092	0.0406194	0.97637	0.970091	0.959381	7	-3.72133	-3.47922	-3.16204
																slope	-1.3361	-0.755	-0.913
																RR	0.262869	0.470011	0.401318
																R2	0.9462	0.8893	0.9517
																Mean	0.378066
																SD	0.0861488
293_G1_Serum
Days	293_G1_S_Dd2			S_HB3			Total Copy Number			293_G1_S_Dd2			S_HB3			Generation	293_G1(S)_Rep1	293_G1(S)_Rep2	293_G1(S)_Rep3
0	8295	8605	13990	308	596.1	1047	8603	9201.1	15037	0.964199	0.935214	0.930372	0.0358015	0.0647857	0.0696283	0	3.29331	2.66969
4	282300	105300	207200	40070	18860	36800	322370	124160	244000	0.875702	0.848099	0.84918	0.124298	0.151901	0.15082	2	1.95234	1.71977
7	7326	6577	18080	10090	2280	7271	17416	8857	25351	0.420648	0.742576	0.713187	0.579352	0.257424	0.286813	3.5	-0.320115	1.0594
11	1947	2040	200.8	14150	2212	39.96	16097	4252	240.76	0.120954	0.479774	0.834026	0.879046	0.520226	0.165974	5.5	-1.98342	-0.0809473
14	554.3	241.5	76.97	772.6	736.7	560.5	1326.9	978.2	637.47	0.417741	0.246882	0.120743	0.582259	0.753118	0.879257	7	-0.332055	-1.11531
																slope	-0.6464	-0.5347
																RR	0.523929	0.585845
																R2	0.7355	0.9927
																Mean	0.554887
																SD	0.0309582
296_F2_Serum
Days	296_F2_S_Dd2			S_HB3			Total Copy Number			296_F2_S_Dd2			S_HB3			Generation	296_F2(S)_Rep1	296_F2(S)_Rep2	296_F2(S)_Rep3
0	2820	4035	2108	521.3	594.8	418.3	3341.3	4629.8	2526.3	0.843983	0.871528	0.834422	0.156017	0.128472	0.165578	0	1.68817		1.6173
4	75490	75320	213400	24630	10280	34960	100120	85600	248360	0.753995	0.879907	0.859237	0.246005	0.120093	0.140763	2	1.12003		1.80896
7	8695		265.9	5602		64.53	14297	0	330.43	0.60817	#DIV/0!	0.804709	0.39183	#DIV/0!	0.195291	3.5	0.439624		1.41599
11	852.4	997.3	1662	1414	1284	1299	2266.4	2281.3	2961	0.376103	0.437163	0.561297	0.623897	0.562837	0.438703	5.5	-0.506122		0.246427
14	234.7	378	920.5	377.8	222.3	2397	612.5	600.3	3317.5	0.383184	0.629685	0.277468	0.616816	0.370315	0.722532	7	-0.476057		-0.957056
																slope	-0.3418		-0.3793
																RR	0.71049		0.68434
																R2	0.9555		0.8095
																Mean	0.697415
																SD	0.013075
